# Identification of Determinants that Allow Maintenance of High-Level Fluoroquinolone Resistance in *Acinetobacter baumannii*

**DOI:** 10.1101/2023.10.03.560562

**Authors:** Efrat Hamami, Wenwen Huo, Juan Hernandez-Bird, Arnold Castaneda, Jinna Bai, Sapna Syal, Juan C. Ortiz-Marquez, Tim van Opijnen, Edward Geisinger, Ralph R. Isberg

## Abstract

*Acinetobacter baumannii* is associated with multidrug resistant (MDR) infections in healthcare settings, with fluoroquinolones such as ciprofloxacin being currently ineffective. Clinical isolates largely harbor mutations in the GyrA and TopoIV fluoroquinolone targets, as well as mutations that increase expression of drug resistance-nodulation-division (RND) efflux pumps. Factors critical for maintaining fitness levels of pump overproducers are uncharacterized despite their prevalence in clinical isolates. We here identify proteins that contribute to the fitness of FQR strains overexpressing three known RND systems using high-density insertion mutagenesis. Overexpression of the AdeFGH efflux pump caused hypersensitization to defects in outer membrane homeostatic regulation, including lesions that reduced LOS biosynthesis and blocked production of the major *A. baumannii* porin. In contrast, AdeAB pump hyperexpression, in the absence of elevated *adeC* expression (the outer membrane component of the pump), was relatively tolerant to loss of these functions, consistent with the outer membrane protein being the primary disruptive component. Surprisingly, overexpression of proton-transporting efflux pumps had little impact on cytosolic pH, consistent with a compensatory response to pump activity. The most striking transcriptional changes were associated with AdeFGH pump overexpression, including the activation of the phenylacetate (PAA) degradation regulon. Disruption of the PAA pathway resulted in cytosolic acidification and defective expression of genes involved in protection from oxidative stress. These results indicate that RND efflux pump overproduction is compensated by maintenance of outer membrane integrity in *A. baumannii* to facilitate fitness of FQR isolates.

**Importance:** *Acinetobacter baumannii* is a pathogen that often causes multidrug resistant (MDR) infections in healthcare settings, presenting a threat to the efficacy of known therapeutic interventions. Fluoroquinolones such as ciprofloxacin are currently ineffective against a majority of clinical *A. baumannii* isolates, many of which express pumps that remove this antibiotic class from within the bacterium. Three of these pumps can be found in most clinical isolates, with one of the three often hyperproduced at all times. In this study we identify proteins that are necessary for the fitness of pump hyperproducers. The identified proteins are necessary to stabilize the outer membrane and allow the cytoplasm to tolerate the accumulation of ions as a consequence of excess pump activity. These results point to strategies for developing therapies that combine known antibiotics with drugs that target proteins important for survival of strains hyperexpressing efflux pumps.
