## Supplementary Table 1 for "Identification of Determinants that Allow Maintenance of High-Level Fluoroquinolone Resistance in *Acinetobacter baumannii*"

### Sheet: Strains, Plasmids, Primers
Strain	Genotype/description	Reference	Strain Cat#
WT	WT= ATCC 17978UN	[5]	EHA2
GVA47	GPN= gyrA(S81L)parC(S84L)adeN::ISAba1	[3]	EHA3
GVA37	GP= gyrA(S81L)parC(S84L)	[3]	EHA5
EHA23	GPL= gyrA(S81L)parC(S84L)adeL(∆I335A336)	This study
EHA105	GPS= gyrA(S81L)parC(S84L)adeS(R152S)	This study
EHA136	WT ATCC 17978UN attTn7::tetR-PTet::dCas9-rrnBT1-T7Te-GentR	This study
EHA141	GPL attTn7::tetR-PTet::dCas9-rrnBT1-T7Te-GentR	This study
EHA414	adeL(∆I335A336) attTn7::tetR-PTet::dCas9-rrnBT1-T7Te-GentR	This study
EHA340	∆ompAAb	This study
EHA304	∆bfmS::aacC1	This study
EHA251	∆lpsB	This study
EHA277	∆pbpG	This study
EHA345	GP∆ompAAb	This study
EHA272	GP∆bfmS:aacC1	This study
EHA263	GP∆lpsB	This study
EHA311	GP∆pbpG	This study
EHA360	GPS∆ompAAb	This study
EHA323	GPS∆lpsB	This study
EHA346	GPN∆ompAAb	This study
EHA273	GPN∆bfmS::aacC1	This study
EHA295	GPN∆lpsB	This study
EHA300	GPN∆pbpG	This study
EHA347	GPL∆ompAAb	This study
EHA285	GPL∆bfmS::aacC1	This study
EHA253	GPL∆lpsB	This study
EHA289	GPL∆pbpG	This study
EHA128	∆adeIJK	This study
EHA157	adeL(∆I335A336)∆adeIJK	This study
EHA175	adeL(∆I335A336)adeN::ISAba1	This study
EHA184	adeN::ISAba1	This study
EHA191	GPLadeN::ISAba1	This study
EHA187	GPL∆adeIJK	This study
EHA417	adeL∆I335A336 attTn7::tetR-PTet::dCas9-rrnBT1-T7Te-GentR (paaA-sgRNA-pWH1266)	This study
EHA418	adeL∆I335A336 attTn7::tetR-PTet::dCas9-rrnBT1-T7Te-GentR (NC-sgRNA-pWH1266)	This study
EHA254	EHA136 (NC-sgRNA-pWH1266)	This study
EHA348	GPL∆ompAAb	This study
EHA528	GPL∆ompAAb	This study
EHA529	GPL∆ompAAb	This study
EHA271	GP∆bfmS:aacC1	This study
EHA534	GP∆bfmS:aacC1	This study
EHA535	GP∆bfmS:aacC1	This study
EHA538	GP∆bfmS:aacC1 (EHA272 parent, bfmR revert)	This study
EHA471	GPL∆adeFGH	This study
EHA480	GPL∆adeFGH∆ompAAb	This study
EHA514	GPL∆adeFGH∆bfmS::aacC1	This study
EHA495	GPL∆adeFGH∆pbpG	This study
EHA523	GPL∆adeFGH∆lpsB	This study
YDE009	DH5α (pUC18T-miniTn7T-GentR with TetR-PTet::dCas9-rrnBT1-T7Te fragment from pdCas9-bacteria (Addgene #44249), GentR, CarbR)	[10]	EHE39
HB101	mcrB mrr hsdS20 recA13 leuB6 ara-14 proA2 lacY1 galK2 xyl-5 mtl-1 rpsL20 glnV44 (StrepR) (pRK, RK600 helper)	[8][9]	EHE45
EGE187	DH5α λpir; F+lacIq, rpsL, encodes T7 transposase (pTNS3)	[13]	EHE46
DH5α	d(lacZ)M15 D(lacZYA-argF)U169 recA1 endA1 hsdR17 supE44 gyrA96 relA1 (Nalidixic AcidR)	[11]	EHE6
DH5α λpir	DH5α (λpir) tet::Mu recA	[12]	EHE7
Plasmid	Description	Reference	From Strain/Cat#
pUC18	oriColE1 MCS CarbR	[6]	EHE9
pJB4648	oriTRP4 oriR6K sacB GentR	[7]	EHE10
pYDE007	NC-sgRNA; sgRNA delivery plasmid, Cbr (pWH1266 with PJ23119-sgRNAmrfp -terminator), non-targeting control	[10]	EHE40
pDL1073	mTn10 KanR, ATS transposase, ori pSC101 CarbR	[3]	EHE5
pDL1100	Himar-1 KanR, C9 transposase, ori pSC101 CarbR	[1]	EHE4
pEGE125	pSR47s::∆bfmS-updown-FRT-gentR-FRT	[2]	EHE72
pEGE306	pJB4648-bam-∆pbpG-up-kpn-down-sal	[1]	EHE73
pEGE305	pWH1266-lacIq-T5-lacP, TcR	[2]	EHE53
pEHE43	∆adeFGH-pJB4648	[4]	EHE43
pEHE14	adeL(∆I335A336)-pJB4648	[4]	EHE14
pEHE44	∆adeIJK-pJB4648	This study	EHE44
pEHE34	adeS(R152S)-pJB4648	This study	EHE34
pEHE47	UOSII(cyoA)-sgRNA#1-pWH1266	This study	EHE47
pEHE98	paaA-sgRNA-pWH1266	This study	EHE98
pEHE61	Lnt#1-NC(Neg. Cntl.)-pWH1266	This study	EHE61
pWH4648	pJB4648 + TetR	This study	EHE70
pEHE28	∆lpsB(∆ACX60_RS15950/∆A1S_0430)-SalI-Up-KpnI-Dwn-BamHI-pJB4648	This study	EHE28
pEHE77	∆ompAAb(∆NDEONHPJ_00658)-NotI-Up-KpnI-Down-SacI-pWH4648	This study	EHE77
pEHE83	lacIq-PT5::lpsB-pEGE305	This study	EHE83
pEHE87	lacIq-pT5::NegativeControl-pEGE305 (pEGE305 derivative with added SpeI site in MCS)	This study	EHE87
pEHE95	lacIq-PT5::pbpG-pEHE87	This study	EHE95
Primer Name	Primer Use	Primer Sequence
SalI-lpsB-Up-F	To make ∆lpsB	ctgcagGTCGACttgtgtatcgccctcaaaac
lpsB-Up-KpnI-R	To make ∆lpsB	ctgcagGGTACCtttcattgttttttgccttatacg
KpnI-lpsB-Down-F	To make ∆lpsB	ctgcagGGTACCaattgaaataacccaataaaaaaaaccc
lpsB-BamHI-Down-R	To make ∆lpsB	acccggGGATCCacacatcatcatgaaatatgcg
ompA-Up-KpnI-Rev	To make ∆ompAAb	ctgcagGGTACCTTTCATGGATATCCTCCAGAG
NotI-ompA-Up-For	To make ∆ompAAb	ctgcaggcggccgcGGTAATCCAGAACTACCTTG
KpnI-ompA-Down-For	To make ∆ompAAb	ctgcagGGTACCCAATAATTTGAGTTCTTGAACAG
ompA-SacI-Down-Rev	To make ∆ompAAb	acccgggagctcAGAGTGGGCTCAAGAATATG
SalI-adeIJK-Down-F	To make ∆adeIJK	ctgcagGTCGACcaatactttcataactggtc
adeIJK-Down-KpnI-R	To make ∆adeIJK	ctgcagGGTACCcaataagttttaaatcactttc
KpnI-adeIJK-Up-F	To make ∆adeIJK	ctgcagGGTACCcatcattgttccacctcgtttag
adeIJK-BamHI-Up-R	To make ∆adeIJK	acccggGGATCCgtccgtcaattttgttgtgattg
SalI_adeFGH_Down_For	To make ∆adeFGH	ctgcagGTCGACattggcaacgtttccgtgac
adeFGH_6nt_Down_KpnI_Rev	To make ∆adeFGH	ctgcagGGTACCagttaataaaaaaagcgccttacgg
adeFGH_BamHI_Up_Rev	To make ∆adeFGH	acccggGGATCCtcaattgaggtaggttcgcc
KpnI_adeFGH_6nt_Up_For	To make ∆adeFGH	ctgcagGGTACCtgacatgaggtgctcctagttatttg
SalI-adeL(∆I335A336)-F	To move adeL(∆I335A336) into GP	ctgcagGTCGACgttgccgatattgaatcttcttttcatg
adeL(∆I335A336)-BamHI-R	To move adeL(∆I335A336) into GP	acccggGGATCCccatcaaccatgattgcatcttg
SalI-adeS-Up-F	To move adeS (R152S) into GP	ctgcagGTCGACtactcagtttgcaaacaaag
adeS_BamHI-Down-R	To move adeS (R152S) into GP	acccggGGATCCagcttatatgttaggtgtcc
Down-adeN-Rev	To amplify adeN from GPN and move into WT background	acccggGGATCCTTAATGGAGTACTCAACCGC
Up-adeN-For	To amplify adeN from GPN and move into WT background	ctgcagGTCGACACTTGGTGATATTGGTCAGC
NC-For-pEGE305	To add SpeI recognition site into pEGE305 (NC=neg. control)	AATTCACTAGTATTAAAGAGGAGAAATTAGATCTGAGAgacCTGCA
NC-Rev-pEGE305	To add SpeI recognition site into pEGE305 (NC=neg. control)	GgtcTCTCAGATCTAATTTCTCCTCTTTAATACTAGTG
pbpG_For2	Complementation with pbpG in pEGE305NC backbone	acccggGAATTCgtgaaaaattctaaaaagtctttaatgcatg
pbpG_Rev4	Complementation with pbpG in pEGE305NC backbone	gattccACTAGTttaaatacgttttggcaaattacttaac
lpsB_For2	Complementation with lpsB in pEGE305 backbone	acccggGAATTCatgaaagtgatgcaacttctcc
lpsB_Rev2	Complementation with lpsB in pEGE305 backbone	gattccCTGCAGtcaattcaatacactttgatatagctc
SalI_bfmR_F	To cure mutation upstream bfmR in EHA272	ctgcagGTCGACGGATTTTCAGGATCATCGCC
bfmR_BamHI_R	To cure mutation upstream bfmR in EHA272	acccggGGATCCCGATAGATAACGTAAGCACG
bfmR_F	To confirm sequence upstream bfmR	GATTGGTTGATGATAGTGTG
paaA_qF	q-rtPCR	CACCAGAAACGGTTCACTGC
paaA_qR	q-rtPCR	TGCCGTACTTCATATGGGCC
recA_qF	q-rtPCR	TACAAGCGCGTCTTATGAGC
recA_qR	q-rtPCR	TACCACCAGTGGTAGTTTCTG
ahpF_qF	q-rtPCR	GAAGTTTTCAATGTCCATGGTG
ahpF_qR	q-rtPCR	AAAAAGACGCAGCAGCACTC
katG_qF	q-rtPCR	CAGGGTCAAAACGTAGGGTC
katG_qR	q-rtPCR	TACGAATGGGTACAAGAACG
katE_qF	q-rtPCR	AGATGAAATGAACTTTGACTTCG
katE_qR	q-rtPCR	ACAGAAAGCTACCTGCTCTG
sodC_qF	q-rtPCR	TTACCAAGTGGTACTCGCGG
sodC_qR	q-rtPCR	CCGGTAGTTGGCGTACCATG
adeG_qF	q-rtPCR	tgctgaaacggttgcatctc
adeG_qR	q-rtPCR	acggttttgaaccaattgttgg
adeB_qF	q-rtPCR	tccggtacagcagagattac
adeB_qR	q-rtPCR	tgaagcctcaacctgtaaac
adeJ_qF	q-rtPCR	cttgaagaacgtgagtctgg
adeJ_qR	q-rtPCR	attgcaccaatgacaccaag
UOSII(cyoA)_qR	q-rtPCR	CCACGATATACACCAGTTTC
UOSII(cyoA)_qF	q-rtPCR	ACGTTTCCCAGAGAAAACTC
UOSI(cyoB)_qF	q-rtPCR	ttaacgcgttcttcggtatc
UOSI(cyoB)_qR	q-rtPCR	ccgataccgaatgttacaag
UOSIII(cyoC)_qR	q-rtPCR	ccatgaccttcttctacaag
UOSIII(cyoC)_qF	q-rtPCR	gatttcatcggtgactttcg
UOSIV(cyoD)_qR	q-rtPCR	attccaacgttgttcagatg
UOSIV(cyoD)_qF	q-rtPCR	tgtcatccttaccatcatcc
cyoE_qR	q-rtPCR	cgataaattgcaattgccca
cyoE_qF	q-rtPCR	aatccatcaaaccgtcattg
bfmR_qF	q-rtPCR	GGATTTTCAGGATCATCGCC
bfmR_qR	q-rtPCR	CTTGTTGACTTTACAAGTGC
16S_qF	q-rtPCR	CAGCTCGTGTCGTGAGATGT
16S_qR	q-rtPCR	CGTAAGGGCCATGATGACTT
paaA-sgRNA	To insert paaA-sgRNA into pWH1266	TAGTccttagcctcgatcgtaatttcat
paaA-sgRNA (RC)	To insert paaA-sgRNA into pWH1266	AAACatgaaattacgatcgaggctaagg
Lnt #1-NC-sgRNA	To insert Negative Control sgRNA into pWH1266 (AT/GC content similar to paaA-sgRNA)	TAGTagactagtgcagatcaggatacat
Lnt #1-NC-sgRNA (RC)	To insert Negative Control sgRNA into pWH1266 (AT/GC content similar to paaA-sgRNA)	AAACatgtatcctgatctgcactagtct
sgRNA-R1	To insert cyoA-sgRNA into pWH1266	AAGTGGGCCCAGATCTAAGCTTCAAAAAAAGCACCGAC
UOSII(cyoA)-sgRNA-F1	To insert cyoA-sgRNA into pWH1266	ttacACTAGTattagggaatgggactcttcaccgGTTTTAGAGCTAGAAATAGCAAG
glmS2-F1	To confirm dCas9 insertion at genomic Tn7 site	TTTCGCTGATGAAAATAGTGG
Tn7R-R1	To confirm dCas9 insertion at genomic Tn7 site	CACAGCATAACTGGACTGATTTC
Rev-BsaI-mut-pWH1266-sgRNA	To mutate GGG-->GGA (BsaI-recognition-site) in bla gene	GTGAGCGTGGATCTCGCGGTATC
For-BsaI-mut-pWH1266-sgRNA	To mutate GGG-->GGA (BsaI-recognition-site) in bla gene	GATACCGCGAGATCCACGCTCAC
R2-BsaI-Ins-pWH1266-sgRNA	To insert two BsaI (TypeIIS enzyme recognition sites) in pWH1266-sgRNA	AACTGAGACCGTATCCGGTCTCAACTAGTATTATACCTAGGACTGAG
F2-BsaI-Ins-pWH1266-sgRNA	To insert two BsaI (TypeIIS enzyme recognition sites) in pWH1266-sgRNA	AGTTGAGACCGGATACGGTCTCAGTTTTAGAGCTAGAAATAGCAAG
References
[1]	Geisinger E, Mortman NJ, Dai Y, Cokol M, Syal S, Farinha A, Fisher DG, Tang AY, Lazinski DW, Wood S, Anthony J, van Opijnen T, Isberg RR. 2020. Antibiotic susceptibility signatures identify potential antimicrobial targets in the Acinetobacter baumannii cell envelope. Nat Commun 11:4522.
[2]	Geisinger E, Mortman NJ, Vargas-Cuebas G, Tai AK, Isberg RR. 2018. A global regulatory system links virulence and antibiotic resistance to envelope homeostasis in Acinetobacter baumannii. PLoS Pathog 14:e1007030.
[3]	Geisinger E, Vargas-Cuebas G, Mortman NJ, Syal S, Dai Y, Wainwright EL, Lazinski D, Wood S, Zhu Z, Anthony J, van Opijnen T, Isberg RR. 2019. The Landscape of Phenotypic and Transcriptional Responses to Ciprofloxacin in Acinetobacter baumannii: Acquired Resistance Alleles Modulate Drug-Induced SOS Response and Prophage Replication. mBio 10.
[4]	Huo W, Busch LM, Hernandez-Bird J, Hamami E, Marshall CW, Geisinger E, Cooper VS, van Opijnen T, Rosch JW, Isberg RR. 2022. Immunosuppression broadens evolutionary pathways to drug resistance and treatment failure during Acinetobacter baumannii pneumonia in mice. Nat Microbiol 7:796-809.
[5]	Bouvet P., G.P., Taxonomy of the Genus Acinetobacter with the Recognition of Acinetobacter baumannii sp. nov. Acinetobacter haemolyticus sp. nov. Acinetobacter johnsonii sp. nov. and Acinetobacter junii sp. nov. and Emended Descriptions of Acinetobacter calcoaceticus and Acinetobacter Iwofii. International Journal of Systematic Bacteriology, 1986(36): p. 228-240.
[6]	Yanisch-Perron, C., J. Vieira, and J. Messing, Improved M13 phage cloning vectors and host strains: nucleotide sequences of the M13mp18 and pUC19 vectors. Gene, 1985. 33(1): p. 103-19.
[7]	Andrews, H.L., J.P. Vogel, and R.R. Isberg, Identification of linked Legionella pneumophila genes essential for intracellular growth and evasion of the endocytic pathway. Infect Immun, 1998. 66(3): p. 950-8.
[8]	Kessler B, de Lorenzo V, Timmis KN. 1992. A general system to integrate lacZ fusions into the chromosomes of gram-negative eubacteria: regulation of the Pm promoter of the TOL plasmid studied with all controlling elements in monocopy. Mol Gen Genet 233:293-301.
[9]	Boyer HW, Roulland-Dussoix D. 1969. A complementation analysis of the restriction and modification of DNA in Escherichia coli. J Mol Biol 41:459-72.
[10]	Bai J, Dai Y, Farinha A, Tang AY, Syal S, Vargas-Cuebas G, van Opijnen T, Isberg RR, Geisinger E. 2021. Essential Gene Analysis in Acinetobacter baumannii by High-Density Transposon Mutagenesis and CRISPR Interference. J Bacteriol 203:e0056520.
[11]	Hanahan, D., J. Jessee, and F.R. Bloom, Plasmid transformation of Escherichia coli and other bacteria. Methods Enzymol, 1991. 204: p. 63-113.
[12]	Kolter, R., M. Inuzuka, and D.R. Helinski, Trans-complementation-dependent replication of a low molecular weight origin fragment from plasmid R6K. Cell, 1978. 15(4): p. 1199-208.
[13]	Choi KH, Mima T, Casart Y, Rholl D, Kumar A, et al. (2008) Genetic tools for select-agent compliant manipulation of Burkholderia pseudomallei. Appl Environ Microbiol 74: 1064- 1075.
